# Neuroanatomy and Behaviour in Mice with a Haploinsufficiency of AT-Rich Interactive Domain 1B (ARID1B) Throughout Development

**DOI:** 10.1101/2020.03.31.017905

**Authors:** J. Ellegood, S.P. Petkova, A. Kinman, L.R. Qiu, A. Wade, D. Fernandes, Z. Lindenmaier, A. Crieghton, L. Nutter, A.S. Nord, J.L. Silverman, J.P. Lerch

## Abstract

One of the causal mechanisms underlying neurodevelopmental disorders (NDDs) is chromatin modification, and genes that regulate chromatin modify and control events regulating the formation of neural connections. AT-Rich Interactive Domain 1B *(ARID1B)*, a chromatin modifier, has been shown to be reduced in autism spectrum disorder (ASD) and to affect rare and inherited genetic variation in a broad set of NDDs. For this work, a novel preclinical mouse model of *Arid1b* deficiency was created and molecularly validated to characterize and define neuroanatomical, behavioural and transcriptional phenotypes. Brains of adult *Arid1b*^*+/-*^ mice had a smaller cerebellum along with a larger hippocampus and corpus callosum. In addition, a notable sex dependence was observed throughout development; males had an early emergence of the neuroanatomical phenotype around postnatal day 7, whereas females had a delayed emergence of the phenotype around postnatal day 40. Behavioural assays relevant to NDD were conducted during neonatal development and adulthood to evaluate general health, anxiety-like, motor, cognitive, and social behaviours in *Arid1b*^+/-^ mice. During neonatal development, *Arid1b*^+/-^ mice exhibited robust impairments in ultrasonic vocalizations (USVs) and metrics of developmental growth. As adults, *Arid1b*^+/-^ mice showed low motor skills in open field exploration and normal three chambered approach. *Arid1b*^+/-^ mice had learning and memory deficits in novel object recognition but surprisingly not in visual discrimination and reversal touchscreen tasks. Social interactions in the male-female social dyad with USVs revealed social deficits on some but not all parameters. No repetitive behaviours were observed. This study represents a full investigation of *Arid1b*^*+/-*^ haploinsufficiency throughout development and highlights the importance of examining both sexes throughout development in NDDs.
