## Supplementary Table 3 for "Neuroanatomy and Behaviour in Mice with a Haploinsufficiency of AT-Rich Interactive Domain 1B (ARID1B) Throughout Development"

### Sheet: Supplementary_Table2_New
Regions	Genotype Effect		Genotype-Sex interaction		Genotype-Age interaction		Genotype-Age-Sex interaction
Total Brain Volume	0.0242044	*	0.95799		0.94219		0.975985
¦--Basic cell groups and regions	0.039602	*	0.948259		0.800892		0.888169
¦ ¦--Cerebrum	0.0142237	*	0.695376		0.0121187	*	0.657156
¦ ¦ ¦--Cerebral cortex	0.00631895	**	0.690729		0.00664772	**	0.651277
¦ ¦ ¦ ¦--Cortical subplate	0.0276645	*	0.3921		0.0421692	*	0.459369
¦ ¦ ¦ ¦ ¦--Cortical subplate-other	0.228047		0.327804		0.199075		0.356208
¦ ¦ ¦ ¦ ¦--Claustrum	0.00184268	**	0.864972		0.0358048	*	0.770974
¦ ¦ ¦ ¦ ¦ ¦--Claustrum-other	0.333433		0.998679		0.479507		0.983543
¦ ¦ ¦ ¦ ¦ ¦--Claustrum: dorsal part	7.16e-06	**	0.787047		6.37e-05	**	0.694133
¦ ¦ ¦ ¦ ¦ °--Claustrum: ventral part	0.0605116	-	0.740921		0.167968		0.691138
¦ ¦ ¦ ¦ °--Endopiriform nucleus	0.131991		0.358201		0.124511		0.619096
¦ ¦ ¦ ¦ ¦--Endopiriform nucleus, dorsal part	0.204007		0.28781		0.175719		0.501715
¦ ¦ ¦ ¦ ¦ ¦--Dorsal nucleus of the endopiriform	0.238703		0.566293		0.250822		0.845049
¦ ¦ ¦ ¦ ¦ °--Intermediate nucleus of the endopiriform claustrum	0.0392994	*	0.208402		0.0420503	*	0.172189
¦ ¦ ¦ ¦ °--Endopiriform nucleus, ventral part	0.00509908	**	0.923353		0.0107539	*	0.972671
¦ ¦ ¦ °--Cortical plate	0.0206846	*	0.690729		0.018659	*	0.680415
¦ ¦ ¦ ¦--Olfactory areas	0.066423	-	0.95799		0.337136		0.909141
¦ ¦ ¦ ¦ ¦--Olfactory areas-other	0.115014		0.332398		0.115902		0.315663
¦ ¦ ¦ ¦ ¦--Postpiriform transition area	0.348469		0.687442		0.375973		0.607517
¦ ¦ ¦ ¦ ¦--Piriform area	0.0668295	-	0.787513		0.0816062	-	0.702541
¦ ¦ ¦ ¦ ¦ ¦--Cortex-amygdala transition zones	0.0574675	-	0.710951		0.0604092	-	0.680415
¦ ¦ ¦ ¦ ¦ °--Piriform cortex	0.0362731	*	0.4681		0.0430689	*	0.712328
¦ ¦ ¦ ¦ ¦--Taenia tecta	0.0436191	*	0.66731		0.149961		0.584353
¦ ¦ ¦ ¦ ¦ ¦--Taenia tecta, dorsal part	0.0583349	-	0.641938		0.490059		0.528348
¦ ¦ ¦ ¦ ¦ °--Taenia tecta, ventral part	0.128281		0.731161		0.125952		0.67935
¦ ¦ ¦ ¦ ¦--Cortical amygdalar area	0.485754		0.815167		0.591047		0.909141
¦ ¦ ¦ ¦ ¦ °--Cortical amygdalar area, posterior part	0.485754		0.815167		0.591047		0.909141
¦ ¦ ¦ ¦ ¦ ¦--Cortical amygdalar area, posterior part, lateral zone	0.121652		0.896141		0.10517		0.800774
¦ ¦ ¦ ¦ ¦ °--Cortical amygdalar area, posterior part, medial zone	0.606523		0.872194		0.803535		0.987967
¦ ¦ ¦ ¦ ¦--Piriform-amygdalar area	0.000671983	**	0.14535		0.00149251	**	0.0736697	-
¦ ¦ ¦ ¦ ¦--Main olfactory bulb	0.0542234	-	0.986055		0.379284		0.972671
¦ ¦ ¦ ¦ ¦ ¦--Main olfactory bulb, glomerular layer	0.0131636	*	0.916873		0.133217		0.959707
¦ ¦ ¦ ¦ ¦ ¦--Main olfactory bulb, outer plexiform layer	0.047692	*	0.999074		0.320788		0.992516
¦ ¦ ¦ ¦ ¦ ¦--Main olfactory bulb, mitral layer	0.00650655	**	0.86644		0.0628631	-	0.770974
¦ ¦ ¦ ¦ ¦ ¦--Main olfactory bulb, inner plexiform layer	0.0313029	*	0.868078		0.279963		0.770974
¦ ¦ ¦ ¦ ¦ °--Main olfactory bulb, granule layer	0.242815		0.983372		0.645541		0.959707
¦ ¦ ¦ ¦ ¦--Accessory olfactory bulb	0.00089089	**	0.574263		0.018659	*	0.455112
¦ ¦ ¦ ¦ ¦ ¦--Accessory olfactory bulb, glomerular layer	0.405776		0.999613		0.518243		0.996523
¦ ¦ ¦ ¦ ¦ °--Accessory olfactory bulb, granular layer	0.00102432	**	0.327804		0.0222259	*	0.228021
¦ ¦ ¦ ¦ °--Anterior olfactory nucleus	0.499201		0.992131		0.45521		0.975985
¦ ¦ ¦ ¦--Hippocampal formation	0.000364095	**	0.422936		0.00223473	**	0.45296
¦ ¦ ¦ ¦ ¦--Retrohippocampal region	0.054568	-	0.872194		0.794895		0.800774
¦ ¦ ¦ ¦ ¦ ¦--Subiculum	0.0736472	-	0.690729		0.674633		0.67935
¦ ¦ ¦ ¦ ¦ ¦ ¦--pre-para subiculum	0.11233		0.574263		0.495161		0.458143
¦ ¦ ¦ ¦ ¦ ¦ °--subiculum	0.148807		0.746086		0.47575		0.834503
¦ ¦ ¦ ¦ ¦ °--Entorhinal area	0.119628		0.595983		0.405095		0.607517
¦ ¦ ¦ ¦ ¦ ¦--Entorhinal area, medial part, dorsal zone	0.137069		0.684339		0.529807		0.578658
¦ ¦ ¦ ¦ ¦ ¦--Entorhinal area, lateral part	0.2103		0.525707		0.301538		0.67935
¦ ¦ ¦ ¦ ¦ ¦ ¦--Dorsal intermediate entorhinal cortex	0.129299		0.525707		0.125952		0.720927
¦ ¦ ¦ ¦ ¦ ¦ ¦--Dorsolateral entorhinal cortex	0.326131		0.566293		0.288189		0.502256
¦ ¦ ¦ ¦ ¦ ¦ °--Ventral intermediate entorhinal cortex	0.283683		0.787513		0.706177		0.869543
¦ ¦ ¦ ¦ ¦ °--Entorhinal area, medial part, ventral zone	0.229722		0.687442		0.528235		0.599392
¦ ¦ ¦ ¦ °--Hippocampal region	4.37e-06	**	0.208079		8.6e-05	**	0.172189
¦ ¦ ¦ ¦ ¦--Ammon's horn	6.92e-06	**	0.0266881	*	8.6e-05	**	0.0290804	*
¦ ¦ ¦ ¦ ¦ ¦--Field CA1	0.00345117	**	0.14535		0.0183541	*	0.0988467	-
¦ ¦ ¦ ¦ ¦ ¦ ¦--Field CA1, stratum oriens	0.0231481	*	0.4681		0.151008		0.356208
¦ ¦ ¦ ¦ ¦ ¦ ¦--Field CA1, stratum lacunosum-moleculare	0.00123065	**	0.362068		0.0174607	*	0.356208
¦ ¦ ¦ ¦ ¦ ¦ ¦--Field CA1, stratum radiatum	0.0949764	-	0.208402		0.099214	-	0.139734
¦ ¦ ¦ ¦ ¦ ¦ °--Field CA1, pyramidal layer	0.0151661	*	0.0686222	-	0.0164302	*	0.0310139	*
¦ ¦ ¦ ¦ ¦ ¦--Field CA2	0.00114071	**	0.0162962	*	0.00291046	**	0.0171519	*
¦ ¦ ¦ ¦ ¦ ¦ ¦--Field CA2, pyramidal layer	0.00236378	**	0.0162962	*	0.00343969	**	0.0171519	*
¦ ¦ ¦ ¦ ¦ ¦ ¦--Field CA2, stratum oriens	0.128281		0.400606		0.2518		0.406608
¦ ¦ ¦ ¦ ¦ ¦ °--Field CA2, stratum radiatum	0.000521801	**	0.0162962	*	0.00154217	**	0.0171519	*
¦ ¦ ¦ ¦ ¦ °--Field CA3	1.92e-08	**	0.356242		3.58e-07	**	0.458143
¦ ¦ ¦ ¦ ¦ ¦--Field CA3, pyramidal layer	1.13e-06	**	0.395124		1.67e-05	**	0.45296
¦ ¦ ¦ ¦ ¦ ¦ ¦--CA3Py Inner	0.00108445	**	0.510944		0.0107108	*	0.458143
¦ ¦ ¦ ¦ ¦ ¦ °--CA3Py Outer	3.45e-07	**	0.690729		3.49e-06	**	0.884779
¦ ¦ ¦ ¦ ¦ ¦--Field CA3, stratum oriens	9.58e-06	**	0.4681		6.37e-05	**	0.824809
¦ ¦ ¦ ¦ ¦ ¦--Field CA3, stratum radiatum	4.52e-07	**	0.4681		1.18e-05	**	0.529142
¦ ¦ ¦ ¦ ¦ °--Field CA3, stratum lucidum	1.48e-05	**	0.657914		0.000211624	**	0.607517
¦ ¦ ¦ ¦ °--Dentate gyrus	6.41e-07	**	0.796115		1.67e-05	**	0.770974
¦ ¦ ¦ ¦ ¦--Dentate gyrus, molecular layer	4.71e-06	**	0.717074		0.000141493	**	0.691138
¦ ¦ ¦ ¦ °--Dentate gyrus, granule cell layer	4.52e-07	**	0.815992		1.17e-05	**	0.770974
¦ ¦ ¦ ¦ ¦--GrDG	1.69e-06	**	0.772735		3.8e-05	**	0.720581
¦ ¦ ¦ ¦ °--PoDG	2.45e-07	**	0.787513		5.98e-06	**	0.720927
¦ ¦ ¦ °--Isocortex	0.101298		0.684339		0.084831	-	0.607517
¦ ¦ ¦ ¦--Anterior cingulate area	0.499201		0.690729		0.619891		0.782101
¦ ¦ ¦ ¦ ¦--Anterior cingulate area, ventral part	0.0001597	**	0.570203		0.0453237	*	0.636594
¦ ¦ ¦ ¦ ¦ ¦--Cingulate cortex: area 24a	3.53e-06	**	0.627337		0.0108664	*	0.770974
¦ ¦ ¦ ¦ ¦ °--Cingulate cortex: area 24a'	0.0142237	*	0.718581		0.0553742	-	0.680415
¦ ¦ ¦ ¦ °--Anterior cingulate area, dorsal part	0.128281		0.907613		0.335592		0.897738
¦ ¦ ¦ ¦ ¦--Cingulate cortex: area 24b	0.218607		0.627337		0.296235		0.528348
¦ ¦ ¦ ¦ °--Cingulate cortex: area 24b'	0.0039182	**	0.610064		0.0420899	*	0.691138
¦ ¦ ¦ ¦--Infralimbic area	0.00984418	**	0.95799		0.00843147	**	0.911737
¦ ¦ ¦ ¦--Retrosplenial area	0.000193679	**	0.0266881	*	0.00139067	**	0.0171519	*
¦ ¦ ¦ ¦ ¦--Retrosplenial area, ventral part	9.6e-05	**	0.0162962	*	0.000385879	**	0.0171519	*
¦ ¦ ¦ ¦ ¦ ¦--Cingulate cortex: area 29a	0.0244994	*	0.118767		0.0768598	-	0.104605
¦ ¦ ¦ ¦ ¦ ¦--Cingulate cortex: area 29b	2.1e-06	**	0.0266881	*	0.000819982	**	0.0171519	*
¦ ¦ ¦ ¦ ¦ °--Cingulate cortex: area 29c	0.000537321	**	0.327804		0.00223473	**	0.230815
¦ ¦ ¦ ¦ °--Retrosplenial area, dorsal part	0.0887027	-	0.449097		0.3123		0.449795
¦ ¦ ¦ ¦--Prelimbic area	0.16671		0.284648		0.149681		0.45296
¦ ¦ ¦ ¦--Auditory areas	0.0736472	-	0.358636		0.0755822	-	0.39902
¦ ¦ ¦ ¦ ¦--Primary auditory area	0.0102541	*	0.483655		0.0144125	*	0.45296
¦ ¦ ¦ ¦ ¦--Dorsal auditory area	0.000840622	**	0.430829		0.00425146	**	0.406608
¦ ¦ ¦ ¦ °--Ventral auditory area	0.0736472	-	0.362068		0.0800874	-	0.391928
¦ ¦ ¦ ¦--Agranular insular area	1.19e-05	**	0.778699		1.25e-05	**	0.824809
¦ ¦ ¦ ¦ °--Agranular insular area, dorsal part	1.19e-05	**	0.778699		1.25e-05	**	0.824809
¦ ¦ ¦ ¦--Ectorhinal area	0.00284853	**	0.580776		0.0164302	*	0.521166
¦ ¦ ¦ ¦ ¦--Ectorhinal cortex	0.00457702	**	0.695376		0.0366252	*	0.665039
¦ ¦ ¦ ¦ °--Insular region: not subdivided	0.348788		0.672421		0.394839		0.592674
¦ ¦ ¦ ¦--Somatomotor areas	0.0729309	-	0.525707		0.149681		0.626815
¦ ¦ ¦ ¦ ¦--Primary motor area	0.107763		0.5261		0.252449		0.607517
¦ ¦ ¦ ¦ ¦ ¦--Frontal cortex: area 3	0.226663		0.574263		0.217897		0.691138
¦ ¦ ¦ ¦ ¦ °--Primary motor cortex	0.0062107	**	0.776489		0.432474		0.691138
¦ ¦ ¦ ¦ °--Secondary motor area	0.146994		0.920692		0.131541		0.906802
¦ ¦ ¦ ¦--Frontal pole, cerebral cortex	0.00983013	**	0.418741		0.0244996	*	0.724706
¦ ¦ ¦ ¦--Orbital area	0.124811		0.226208		0.110227		0.139734
¦ ¦ ¦ ¦ ¦--Orbital area, lateral part	0.326131		0.525707		0.28837		0.425928
¦ ¦ ¦ ¦ ¦--Orbital area, medial part	0.0128609	*	0.104855		0.0218871	*	0.0615959	-
¦ ¦ ¦ ¦ °--Orbital area, ventrolateral part	0.202693		0.303704		0.266452		0.20677
¦ ¦ ¦ ¦--Posterior parietal association areas	0.299053		0.778699		0.394839		0.720581
¦ ¦ ¦ ¦ ¦--Lateral parietal association cortex	0.141813		0.358201		0.125952		0.356208
¦ ¦ ¦ ¦ ¦--Medial parietal association cortex	0.210314		0.759825		0.706177		0.798262
¦ ¦ ¦ ¦ ¦--Parietal cortex: posterior area: rostral part	0.871847		0.948259		0.831316		0.90915
¦ ¦ ¦ ¦ °--Secondary visual cortex: mediomedial area	0.166843		0.672421		0.149681		0.626815
¦ ¦ ¦ ¦--Perirhinal area	0.00031609	**	0.511991		0.0222259	*	0.442155
¦ ¦ ¦ ¦--Somatosensory areas	0.312906		0.759825		0.349039		0.67935
¦ ¦ ¦ ¦ ¦--Primary somatosensory area	0.229722		0.717074		0.279963		0.651277
¦ ¦ ¦ ¦ ¦ ¦--Primary somatosensory area-other	0.134926		0.280345		0.125701		0.20677
¦ ¦ ¦ ¦ ¦ ¦--Primary somatosensory area, barrel field	0.0394012	*	0.869402		0.149961		0.975985
¦ ¦ ¦ ¦ ¦ ¦--Primary somatosensory area, trunk	0.333433		0.746086		0.304528		0.67935
¦ ¦ ¦ ¦ ¦ ¦ ¦--Primary somatosensory cortex: dysgranular zone	0.49082		0.570203		0.555603		0.506168
¦ ¦ ¦ ¦ ¦ ¦ ¦--Primary somatosensory cortex: shoulder region	0.500565		0.991507		0.462745		0.980206
¦ ¦ ¦ ¦ ¦ ¦ °--Primary somatosensory cortex: trunk region	0.0509961	-	0.641938		0.0420899	*	0.607517
¦ ¦ ¦ ¦ ¦ ¦--Primary somatosensory area, upper limb	0.00162058	**	0.999074		0.00149251	**	0.99383
¦ ¦ ¦ ¦ ¦ ¦--Primary somatosensory area, lower limb	0.227001		0.937382		0.220245		0.884779
¦ ¦ ¦ ¦ ¦ ¦--Primary somatosensory area, mouth	0.124778		0.717074		0.118792		0.67935
¦ ¦ ¦ ¦ ¦ °--Primary somatosensory area, nose	0.0350377	*	0.574263		0.0284235	*	0.458143
¦ ¦ ¦ ¦ °--Supplemental somatosensory area	0.601843		0.839913		0.555603		0.884779
¦ ¦ ¦ ¦--Temporal association areas	4.97e-05	**	0.367725		8.6e-05	**	0.270587
¦ ¦ ¦ °--Visual areas	0.0736472	-	0.772735		0.220682		0.972671
¦ ¦ ¦ ¦--Primary visual area	9.35e-05	**	0.84162		0.107935		0.745518
¦ ¦ ¦ ¦--Lateral visual area	0.231692		0.525707		0.379284		0.721916
¦ ¦ ¦ ¦--posteromedial visual area	0.133111		0.793565		0.207895		0.901515
¦ ¦ ¦ ¦--Anterolateral visual area	0.000384539	**	0.362068		0.00239897	**	0.7076
¦ ¦ ¦ °--Anteromedial visual area	0.271374		0.948118		0.250822		0.972671
¦ ¦ °--Cerebral nuclei	0.293934		0.948118		0.969487		0.911737
¦ ¦ ¦--Pallidum	0.00851964	**	0.793565		0.318647		0.712328
¦ ¦ ¦ ¦--Pallidum, ventral region	0.0022157	**	0.430829		0.0800874	-	0.365737
¦ ¦ ¦ ¦--Pallidum, caudal region	0.507278		0.729908		0.76733		0.678637
¦ ¦ ¦ ¦ °--Bed nuclei of the stria terminalis	0.507278		0.729908		0.76733		0.678637
¦ ¦ ¦ ¦--Pallidum, dorsal region	0.131609		0.784756		0.121881		0.770974
¦ ¦ ¦ °--Pallidum, medial region	0.0583349	-	0.95799		0.433117		0.909141
¦ ¦ ¦ °--Medial septal complex	0.0583349	-	0.95799		0.433117		0.909141
¦ ¦ °--Striatum	0.606523		0.95799		0.555603		0.985742
¦ ¦ ¦--Striatum ventral region	0.439721		0.95799		0.880032		0.959707
¦ ¦ ¦ ¦--Fundus of striatum	0.668262		0.907613		0.630038		0.877727
¦ ¦ ¦ ¦--Nucleus accumbens	0.0128113	*	0.999074		0.674633		0.992516
¦ ¦ ¦ °--Olfactory tubercle	0.924296		0.983372		0.961616		0.959707
¦ ¦ ¦--Lateral septal complex	0.124658		0.940199		0.242452		0.874484
¦ ¦ ¦--Striatum dorsal region	0.0125208	*	0.980897		0.619891		0.959707
¦ ¦ ¦ °--Caudoputamen	0.0125208	*	0.980897		0.619891		0.959707
¦ ¦ °--Striatum-like amygdalar nuclei	0.0405602	*	0.585868		0.353951		0.537885
¦ ¦ °--Medial amygdalar nucleus	0.0405602	*	0.585868		0.353951		0.537885
¦ ¦--Brain stem	0.051428	-	0.635244		0.180662		0.67935
¦ ¦ ¦--Midbrain	0.00509908	**	0.226208		0.0125378	*	0.172189
¦ ¦ ¦ ¦--Midbrain, sensory related	0.00195474	**	0.0340538	*	0.00223473	**	0.0615959	-
¦ ¦ ¦ ¦ ¦--Inferior colliculus	0.000597991	**	0.0162962	*	0.000507141	**	0.024171	*
¦ ¦ ¦ ¦ °--Superior colliculus, sensory related	0.0112577	*	0.280345		0.0416583	*	0.231501
¦ ¦ ¦ ¦--Midbrain, behavioral state related	0.436042		0.948259		0.871468		0.972671
¦ ¦ ¦ ¦ °--Midbrain raphe nuclei	0.436042		0.948259		0.871468		0.972671
¦ ¦ ¦ ¦ °--Interpeduncular nucleus	0.436042		0.948259		0.871468		0.972671
¦ ¦ ¦ ¦--Midbrain-other	0.00954884	**	0.690729		0.204873		0.607517
¦ ¦ ¦ °--Midbrain, motor related	0.111348		0.294993		0.0939879	-	0.240445
¦ ¦ ¦ °--Periaqueductal gray	0.111348		0.294993		0.0939879	-	0.240445
¦ ¦ ¦--Hindbrain	0.010156	*	0.868078		0.125701		0.781714
¦ ¦ ¦ ¦--Medulla	0.114799		0.681034		0.310384		0.619096
¦ ¦ ¦ ¦ ¦--Medulla, sensory related	0.00101292	**	0.690729		0.018659	*	0.691138
¦ ¦ ¦ ¦ ¦ °--Dorsal column nuclei	0.00101292	**	0.690729		0.018659	*	0.691138
¦ ¦ ¦ ¦ ¦ °--Cuneate nucleus	0.00101292	**	0.690729		0.018659	*	0.691138
¦ ¦ ¦ ¦ ¦--Medulla, motor related	0.157144		0.208913		0.149681		0.139734
¦ ¦ ¦ ¦ ¦ °--Inferior olivary complex	0.157144		0.208913		0.149681		0.139734
¦ ¦ ¦ ¦ °--Medulla-other	0.000343906	**	0.208402		0.00239897	**	0.365737
¦ ¦ ¦ °--Pons	0.00590241	**	0.992131		0.220245		0.975985
¦ ¦ ¦ ¦--Pons-other	6.3e-05	**	0.226208		0.000755083	**	0.20677
¦ ¦ ¦ ¦--Pons, behavioral state related	0.00330271	**	0.875478		0.207895		0.909141
¦ ¦ ¦ ¦ °--Pontine reticular nucleus	0.00330271	**	0.875478		0.207895		0.909141
¦ ¦ ¦ °--Pons, sensory related	0.041337	*	0.465512		0.0461438	*	0.365737
¦ ¦ ¦ °--Superior olivary complex	0.041337	*	0.465512		0.0461438	*	0.365737
¦ ¦ °--Interbrain	0.601843		0.659263		0.662313		0.720581
¦ ¦ ¦--Hypothalamus	0.498331		0.610064		0.529807		0.67935
¦ ¦ ¦ ¦--Hypothalamus-other	0.924296		0.856692		0.880744		0.845049
¦ ¦ ¦ °--Hypothalamic medial zone	0.302854		0.570203		0.367088		0.633813
¦ ¦ ¦ ¦--Mammillary body	0.0142237	*	0.731161		0.375973		0.67935
¦ ¦ ¦ °--Medial preoptic nucleus	0.40557		0.574263		0.433534		0.798262
¦ ¦ °--Thalamus	0.340893		0.805894		0.320788		0.754224
¦ °--Cerebellum	2.92e-08	**	0.684339		4.61e-05	**	0.607517
¦ ¦--Cerebellar cortex	3.46e-06	**	0.717074		0.00154217	**	0.704442
¦ ¦ ¦--Vermal regions	8.49e-07	**	0.695376		0.000613019	**	0.626815
¦ ¦ ¦ ¦--Lingula (I)	4.97e-05	**	0.28781		0.00100565	**	0.20677
¦ ¦ ¦ ¦--Central lobule	0.0017651	**	0.772735		0.0633564	-	0.720581
¦ ¦ ¦ ¦--Culmen	2.31e-06	**	0.687442		0.0210409	*	0.584353
¦ ¦ ¦ ¦ ¦--Culmen-other	6.96e-07	**	0.657914		0.00254742	**	0.543308
¦ ¦ ¦ ¦ °--Lobules IV-V	8.29e-06	**	0.872194		0.0109709	*	0.770974
¦ ¦ ¦ ¦--Declive (VI)	4.52e-07	**	0.280345		1.25e-05	**	0.356208
¦ ¦ ¦ ¦--Folium-tuber vermis (VII)	0.062531	-	0.590227		0.0980466	-	0.506168
¦ ¦ ¦ ¦--Pyramus (VIII)	0.00851964	**	0.986055		0.290768		0.972671
¦ ¦ ¦ ¦--Uvula (IX)	2.75e-06	**	0.923353		0.00102919	**	0.909141
¦ ¦ ¦ °--Nodulus (X)	0.0335401	*	0.95799		0.714667		0.909141
¦ ¦ °--Hemispheric regions	0.000440499	**	0.687442		0.0270871	*	0.909141
¦ ¦ ¦--Simple lobule	3.59e-09	**	0.0305195	*	0.00144416	**	0.139734
¦ ¦ ¦--Ansiform lobule	0.0565735	-	0.727217		0.146849		0.972671
¦ ¦ ¦ ¦--Crus 1	3.46e-06	**	0.627337		0.0125378	*	0.67935
¦ ¦ ¦ °--Crus 2	0.238565		0.690729		0.260256		0.959707
¦ ¦ ¦--Paramedian lobule	0.0278844	*	0.787513		0.121591		0.985742
¦ ¦ ¦--Copula pyramidis	0.000102618	**	0.309018		0.00249013	**	0.469511
¦ ¦ ¦--Flocculus	0.00457702	**	0.574263		0.191888		0.712328
¦ ¦ °--Paraflocculus	0.0338694	*	0.294993		0.0618942	-	0.209025
¦ °--Cerebellar nuclei	2.14e-09	**	0.574637		1.23e-05	**	0.528348
¦ ¦--Dentate nucleus	2.13e-12	**	0.648026		4.97e-07	**	0.537885
¦ ¦--Interposed nucleus	8.35e-06	**	0.610064		0.00662856	**	0.502256
¦ °--Fastigial nucleus	1.72e-05	**	0.574263		0.00254742	**	0.901515
¦--fiber tracts	2.44e-05	**	0.458652		9.13e-05	**	0.537885
¦ ¦--cranial nerves	0.00109058	**	0.226208		0.030227	*	0.166021
¦ ¦ ¦--olfactory nerve	0.0142237	*	0.875478		0.125952		0.77688
¦ ¦ ¦ ¦--anterior commissure, olfactory limb	0.179064		0.787047		0.495161		0.69121
¦ ¦ ¦ °--lateral olfactory tract, general	0.000413576	**	0.999074		0.0070026	**	0.992516
¦ ¦ ¦--facial nerve	0.000205969	**	0.648026		0.00252799	**	0.570961
¦ ¦ ¦--dorsal roots	0.519806		0.948259		0.555603		0.884779
¦ ¦ ¦ °--cervicothalamic tract	0.519806		0.948259		0.555603		0.884779
¦ ¦ ¦ °--medial lemniscus	0.519806		0.948259		0.555603		0.884779
¦ ¦ ¦--optic nerve	0.145813		0.687442		0.470381		0.67935
¦ ¦ ¦ °--optic tract	0.145813		0.687442		0.470381		0.67935
¦ ¦ °--oculomotor nerve	0.0208215	*	0.28781		0.0538347	-	0.270587
¦ ¦ °--posterior commissure	0.0208215	*	0.28781		0.0538347	-	0.270587
¦ ¦--medial forebrain bundle system	0.0754269	-	0.772735		0.166577		0.884779
¦ ¦ ¦--cerebrum related	0.0385448	*	0.717074		0.083627	-	0.911737
¦ ¦ ¦ ¦--anterior commissure, temporal limb	0.0736472	-	0.706262		0.48187		0.758637
¦ ¦ ¦ ¦--fornix system	0.00235119	**	0.746086		0.00517346	**	0.745518
¦ ¦ ¦ ¦ ¦--fimbria	2.88e-08	**	0.690729		6.65e-07	**	0.770974
¦ ¦ ¦ ¦ °--dorsal fornix	0.218607		0.95799		0.191888		0.909141
¦ ¦ ¦ ¦--stria terminalis	0.0953723	-	0.727217		0.148894		0.720927
¦ ¦ ¦ °--cingulum bundle	0.0082395	**	0.600905		0.318647		0.770974
¦ ¦ °--hypothalamus related	0.639907		0.983372		0.899557		0.959707
¦ ¦ ¦--epithalamus related	0.426754		0.986055		0.749819		0.959707
¦ ¦ ¦ ¦--fasciculus retroflexus	0.609937		0.952921		0.877645		0.975985
¦ ¦ ¦ ¦--habenular commissure	0.0203122	*	0.815167		0.0420503	*	0.721916
¦ ¦ ¦ °--stria medullaris	0.225331		0.796025		0.417442		0.732552
¦ ¦ °--mammillary related	0.643897		0.815167		0.693938		0.721916
¦ ¦ °--mammilothalmic tract	0.643897		0.815167		0.693938		0.721916
¦ ¦--cerebellum related fiber tracts	7.04e-12	**	0.648026		1.35e-09	**	0.529142
¦ ¦ ¦--cerebellar peduncles	1.01e-06	**	0.303704		3.54e-05	**	0.270587
¦ ¦ ¦ ¦--inferior cerebellar peduncle	8.14e-07	**	0.437862		1.17e-05	**	0.770974
¦ ¦ ¦ ¦--middle cerebellar peduncle	0.000393762	**	0.0751889	-	0.00877697	**	0.0446099	*
¦ ¦ ¦ °--superior cerebelar peduncles	0.00520004	**	0.289658		0.0197474	*	0.201311
¦ ¦ °--arbor vitae	3.08e-11	**	0.510944		4.49e-09	**	0.388901
¦ ¦ ¦--trunk of arbor vita	2.03e-05	**	0.872194		0.00345038	**	0.770974
¦ ¦ ¦--lobule 1-2 white matter	0.0082395	**	0.510944		0.010779	*	0.406608
¦ ¦ ¦--lobule 3 white matter	3.46e-06	**	0.0543669	-	6.37e-05	**	0.0281309	*
¦ ¦ ¦--trunk of lobules 1-3 white matter	0.00652622	**	0.778699		0.0917953	-	0.702541
¦ ¦ ¦--lobules 4-5 white matter	7.89e-17	**	0.208402		4.68e-13	**	0.166021
¦ ¦ ¦--lobules 6-7 white matter	0.014777	*	0.751863		0.0144125	*	0.67935
¦ ¦ ¦--lobule 8 white matter	6.92e-06	**	0.208079		0.000222729	**	0.139734
¦ ¦ ¦--trunk of lobules 6-8 white matter	3.08e-11	**	0.303704		1.02e-07	**	0.356208
¦ ¦ ¦--lobule 9 white matter	0.00016608	**	0.574263		0.00283147	**	0.458143
¦ ¦ ¦--lobule 10 white matter	0.0833915	-	0.525707		0.174478		0.67935
¦ ¦ ¦--anterior lobule white matter	1.59e-06	**	0.0162962	*	0.000225635	**	0.0171519	*
¦ ¦ ¦--simple lobule white matter	6.75e-16	**	0.999074		7.89e-12	**	0.99383
¦ ¦ ¦--crus 1 white matter	9.94e-08	**	0.3921		1.52e-06	**	0.349419
¦ ¦ ¦--trunk of simple and crus 1 white matter	1.58e-05	**	0.510944		0.00170774	**	0.678637
¦ ¦ ¦--crus 2 white matter	0.749928		0.759825		0.695739		0.691138
¦ ¦ ¦--paramedian lobule	2.88e-08	**	0.778699		3.58e-07	**	0.770974
¦ ¦ ¦--trunk of crus 2 and paramedian white matter	0.436962		0.422936		0.408123		0.315663
¦ ¦ ¦--copula white matter	2.62e-06	**	0.0266881	*	3.5e-05	**	0.0171519	*
¦ ¦ ¦--paraflocculus white matter	0.0293149	*	0.574263		0.0289623	*	0.458143
¦ ¦ °--flocculus white matter	0.0313029	*	0.0686572	-	0.0305326	*	0.20677
¦ ¦--lateral forebrain bundle system	0.00319039	**	0.219252		0.0144125	*	0.25758
¦ ¦ ¦--corticospinal tract	0.0281261	*	0.778699		0.0567218	-	0.909141
¦ ¦ ¦ ¦--cerebal peduncle	0.134926		0.717074		0.433117		0.77688
¦ ¦ ¦ ¦--corticospinal tract-other	0.440065		0.717074		0.405095		0.691138
¦ ¦ ¦ °--internal capsule	0.0312061	*	0.293149		0.0245265	*	0.67935
¦ ¦ °--corpus callosum	0.000311192	**	0.232219		0.0070024	**	0.231762
¦ °--extrapyramidal fiber systems	0.420221		0.690729		0.693938		0.67935
¦ °--rubrospinal tract	0.420221		0.690729		0.693938		0.67935
¦ °--ventral tegmental decussation	0.420221		0.690729		0.693938		0.67935
°--ventricular systems	0.00546442	**	0.787513		0.188609		0.720927
¦--cerebral aqueduct	0.0736472	-	0.566293		0.0752385	-	0.455112
¦--fourth ventricle	2.03e-05	**	0.332398		0.00144416	**	0.230815
¦--lateral ventricle	2e-12	**	0.422936		9.12e-09	**	0.356208
¦ ¦--lateral ventricle-other	1.1e-36	**	0.00828622	**	1.82e-33	**	0.0135406	*
¦ °--subependymal zone	0.342202		0.95799		0.555603		0.975985
°--third ventricle	0.00270637	**	0.714469		0.04656	*	0.680415
